# A large reverse-genetic screen identifies numerous regulators of testis nascent myotube collective cell migration and collective organ sculpting

**DOI:** 10.1101/2024.10.10.617659

**Authors:** Maik C. Bischoff, Jenevieve E. Norton, Erika A. Munguia, Noah J. Gurley, Sarah E. Clark, Rebecca Korankye, Emmanuel Addai Gyabaah, Taino Encarnacion, Christopher J. Serody, Corbin D. Jones, Mark Peifer

## Abstract

Collective cell migration is critical for morphogenesis, homeostasis, and wound healing. During development migrating mesenchymal cells form tissues that shape some of the body’s organs. We have developed a powerful model for examining this, exploring how Drosophila testis nascent myotubes migrate onto the testis during pupal development, forming the muscles that ensheath it and also creating its characteristic spiral shape. To define genes that regulate this process, we have carried out RNAseq to define the genes expressed in myotubes during migration. Using this dataset, we curated a list of 131 ligands, receptors and cytoskeletal regulators, including all Rho-family GTPase GAPs and GEFs, as candidates. We then used the GAL4/UAS system to express 279 shRNAs targeting these genes, using the muscle specific driver dMef2>GAL4, and examined the adult testis. We identified 29 genes with diverse roles in testis morphogenesis. Some have phenotypes consistent with defects in collective cell migration, while others alter testis shape in different ways, revealing some of the underlying logic of testis morphogenesis. We followed up one of these genes in more detail—that encoding the Rho-family GEF dPix. dPix knockdown leads to a drastic reduction in migration and a substantial loss of muscle coverage. Our data suggest different isoforms of dPix play distinct roles in this process, reveal a role for its protein partner Git. We also explore whether cdc42 activity regulation or cell adhesion are among the dPix mechanisms of action. Together, our RNAseq dataset and genetic analysis will provide an important resource for the community to explore cell migration and organ morphogenesis.
