## Supplemental Table 5 for "A large reverse-genetic screen identifies numerous regulators of testis nascent myotube collective cell migration and collective organ sculpting"

### Sheet: ALL RNAi list
Suppl. Table 5 RNAi lines tested and phenotypes observed
Gene Symbol	Protein Type	Stock #	Penetrance	Severity	Lethality	Description
cib	Actin regulator	BL-28003	N/A	N/A	larval										Penetrance
Traf4	Adaptor protein (TNF signaling)	v21213	N/A	N/A	embryonic lethal										0= 0%
if	Integrin subunit	v44885	N/A	N/A	embryonic										1= 0% to 25%
if	Integrin subunit	BL-27544	N/A	N/A	embryonic										2= 25% to 50%
mys	Integrin subunit	BL-33642	N/A	N/A	embryonic										3= 50% to 75%
mys	Integrin subunit	BL-27735	N/A	N/A	embryonic										4= 75% to 100%
mys	Integrin subunit	v103704	N/A	N/A	larval
jeb	Receptor Ligand (for Alk)	BL-56022	N/A	N/A	embryonic										Severity
RhoGAP102A	Rho family GAP	BL-33425	N/A	N/A	larval or pupal										0= no phenotype
RhoGAP15B	Rho family GAP	BL-42527	N/A	N/A	larval	produced larvae ~50% smaller than wt									1= ambiguous
CG43102	Rho family GEF	v49053	N/A	N/A	pupal	produced pupae ~50% the size of wt-like									2= weak phenotype
mbc	Rho family GEF	BL-51460	N/A	N/A	embryonic										3= moderate phenotype
Zir	Rho family GEF	BL-53946	N/A	N/A	pharate	balanced over CyO, not able to assess									4= severe phenotype
LRP1	Transmembrane receptor	BL-44579	N/A	N/A	embryonic
ogre	Gap junction subunit	BL-44048	N/A	N/A	larval
RapGAP1	Ras/Rap family GAP	v26721	3	4		While a few were wt , the majority of testis were small and shriveled
CG9098	Ras/Rap family GEF	v27001	3	4	pharate	Extreme phenotype resembling pupal testis, with little muscle coverage
RtGEF/pix	Rho family GEF	BL-32947	4	4	pharate	Extreme phenotype resembling pupal testis, with little muscle coverage
polo	Ser/Thr kinase	BL-33042	4	4	pharate	Round testis (no seminal vesicle connection)
dome	Transmembrane receptor	BL-34618	4	4		Extreme phenotype resembling pupal testis
beat-IIIc	Transmembrane receptor	v109015	3	3	Pharate	failure of testis spiraling, very variable testis diameter, muscle alignment defects
Cip4	Adaptor protein	v18492	4	3		Strong loss of distal muscle coverage
rols	Adaptor protein (cell fusion)	BL-58262	4	3	majority pharate	Mild enlargement of the distal tip to substantial loss of muscle coverage
kuz	Matrix Metalloprotease	BL-6578	2	3	pharate	range of wt-like to almost complete loss of muscle coverage
Wnt4	Secreted Ligand	v38010	4	3		Mis-aligned muscles and testis spiral shape lost
Wnt4	Secreted Ligand	BL-29442	4	3		Mis-aligned muscles and testis spiral shape lost
RhoGEF2	Rho family GEF	v110577	4	3		Loss of distal muscle and rest of testis narrowed
spg	Rho family GEF	BL-34367	4	3		Moderate loss of distal muscle
polo	Ser/Thr kinase	v20177	3	3	pharate	Some with round testis (no seminal vesicle connection)-others mild distal enlargement
dome	Transmembrane receptor	v36356	4	3		Weak proximal gaps in muscle
PlexA	Transmembrane receptor	v27240	4	3		Moderate loss of distal muscle
cirl	Transmembrane receptor (adhesion GPCR)	v29969	4	3	pharate	Mis-aligned muscles and distal enlargement
smo	Transmembrane receptor (Hedgehog pathway)	BL-27037	3	3		Mild mis-aligned muscle and distal shaping defects
Tre1	Transmembrane receptor (GPCR)	v108952	4	3	pharate	Moderate muscle coverage gaps all along testis
mbc	Rho family GEF	BL-51446	3	3	pharate	Moderate loss of distal muscle
fz2	Transmembrane receptor (Wnt)	BL-27568	4	3		Mis-aligned muscles and testis spiral shape lost
αTub85E	Tubulin isoform	BL-31703	2	3	pharate	Testis broadened, surface wavy and muscle architecture altered
gig	Ras/Rap family GAP	v103417	1	3	pharate	Testis surface wavy along the length
rsh	BTB/POZ domain protein	v39932	3	2	low rate of adults eclose	Mild wavy surface
αTub85E	Tubulin isoform	v103202	4	2	pharate	Wavy testis and distally enlarged
NetB	Secreted Ligand	v100840	4	2	pharate	Distal tip broadned and testis surface wavy
RhoGAPp190	Rho family GAP	BL-43987	2	2		Mild gaps in muscle coverage all along the axis
Rlip	Rho family GAP	v105976	4	2	pharate	Broadened and shortened testis, testis wavy
mbc	Rho family GEF	v16044	2	2	pharate	Distal tip broadened
pura	Rho family GEF	v52654	3	2		Distal tip broadened
RhoGEF2	Rho family GEF	BL-34643	4	2		Testis broadened
RhoGEF64C	Rho family GEF	v47121	2	2		Narrowed and elongated testis
Sos	Rho family GEF	v42848		2	pharate lethal with extreme deformations	Constricted distal tip
Sos	Rho family GEF	BL-34833	4	2		Constricted distal tip
spg	Rho family GEF	v47316	2	2		Distal tip broadened
PlexA	Transmembrane receptor	BL-30483	4	2		Defects in distal muscle coverage
fz2	Transmembrane receptor (Wnt)	v108998	4	2		Mild mis-aligned muscles and testis spiral shape lost
CdGAPr	Rho family GAP	BL-6437, Billuart et al., 2001	4	2		Distal tip broadened
Cdep	Rho family GEF	v109953	1	2		Narrowed and elongated testis
CdGAPr	Rho family GAP	v109407	1	1		A few appeared mildly dilated distally
siz	Arf GEF	v36625	1	1		A few appeared mildly wavy
mew	Integrin subunit	BL-44553	1	1		A few appeared mildly dilated distally
AdamTS-A	Matrix Metalloprotease	v110157	1	1		A few appeared mildly dilated distally
jeb	Secreted Ligand (for Alk)	v30800	1	1		A few appeared mildly dilated distally
cv-c	Rho family GAP	v40238	1	1		A few appeared mildly dilated distally
RhoGAP102A	Rho family GAP	v32933	1	1		A few appeared mildly dilated distally
RhoGAPp190	Rho family GAP	BL-6429, Billuart et al., 2001	1	1		A few appeared mildly wavy
mbc	Rho family GEF	BL-32355	1	1	mostly pupal	The majority die during pupation, the few pharate adults that survived appeared mildly dilated distally
LRP1	Transmembrane receptor	BL-31151	1	1		A few appeared mildly dilated distally
mthl1	Transmembrane receptor	v33135	1	1	pharate	A few appeared mildly dilated distally
cirl	Transmembrane receptor (adhesion GPCR)	v100749	1	1		A few appeared mildly dilated distally
cirl	Transmembrane receptor (adhesion GPCR)	BL-27524	1	1		A few appeared mildly dilated distally
Ptp69D	Transmembrane receptor tyrosine phosphatase	v104761	1	1	pharate	Afew lost the spiral shape
beat-IIIc	Transmembrane receptor	v27137	0	0		wt-like
cib	Actin regulator	v21549	0	0		wt-like
DAAM	Actin regulator	BL-39058	0	0		wt-like
DAAM	Actin regulator	v103921	0	0		wt-like
Frl	Actin regulator	BL-32447	0	0		wt-like
Frl	Actin regulator	v110438	0	0		wt-like
scra/Anilin	Actin regulator	v33465	0	0		wt-like
scra/Anilin	Actin regulator	v104674	0	0		wt-like
sn	Actin regulator	BL-57805	0	0		wt-like
sn	Actin regulator	v105747	0	0		wt-like
Cip4	Adaptor protein	BL-31646	0	0		wt-like
rols	Adaptor protein (cell fusion)	BL-56986	0	0		wt-like
Traf4	Adaptor protein (TNF signaling)	v110766	0	0		wt-like
siz	Arf GEF	v106168	0	0	pharate	wt-like
ed	Cell adhesion protein	v104279	0	0		wt-like
ed	Cell adhesion protein	v938	0	0		wt-like
spdi	cytoskeletal crosslinking protein	v29606	0	0		wt-like
if	Integrin subunit	BL-38958	0	0		wt-like
mew	Integrin subunit	v44890	0	0		wt-like
mew	Integrin subunit	BL-27543	0	0		wt-like
AdamTS-A	Matrix Metalloprotease	v33346	0	0		wt-like
AdamTS-B	Matrix Metalloprotease	BL-44522	0	0		wt-like
AdamTS-B	Matrix Metalloprotease	v108353	0	0		wt-like
kuz	Matrix Metalloprotease	v107036	0	0		wt-like
Btk	Non-receptor tyrosine kinase	BL-25791	0	0		wt-like
Btk	Non-receptor tyrosine kinase	v22675	0	0		wt-like
CG5521	Ras/Rap family GAP	BL-61853	0	0		wt-like
CG5521	Ras/Rap family GAP	v110722	0	0		wt-like
gig	Ras/Rap family GAP	v6314	0	0		wt-like
RapGAP1	Ras/Rap family GAP	BL-31250	0	0		wt-like
rsh	Ras/Rap family GAP	v101811	0	0		wt-like
CG34393	Ras/Rap family GEF	v101816	0	0		wt-like
CG34393	Ras/Rap family GEF	v107791	0	0		wt-like
C3G	Ras/Rap family GEF	v29828	0	0		wt-like
C3G	Ras/Rap family GEF	v105664	0	0		wt-like
CG4853	Ras/Rap family GEF	v108645	0	0		wt-like
CG4853	Ras/Rap family GEF	v19877	0	0		wt-like
CG7369	Ras/Rap family GEF	BL-28063	0	0		wt-like
CG7369	Ras/Rap family GEF	v100824	0	0		wt-like
CG9099	Ras/Rap family GEF	v105144	0	0		wt-like
Epac	Ras/Rap family GEF	v110077	0	0		wt-like
Epac	Ras/Rap family GEF	v50372	0	0		wt-like
PDZ-GEF	Ras/Rap family GEF	BL-28928	0	0		wt-like
PDZ-GEF	Ras/Rap family GEF	v105159	0	0		wt-like
PDZ-GEF(Gef2b)	Ras/Rap family GEF	NIG949112-2	0	0		wt-like
RalGPS	Ras/Rap family GEF	v40596	0	0		wt-like
RalGPS	Ras/Rap family GEF	v109286	0	0		wt-like
Rgl	Ras/Rap family GEF	BL-28938	0	0		wt-like
Rgl	Ras/Rap family GEF	v23639	0	0		wt-like
Sema2a	Secreted Ligand	BL-29519	0	0		wt-like
Sema2a	Secreted Ligand	v15811	0	0		wt-like
Sema5c	Transmembrane Ligand	BL-29436	0	0		wt-like
Sema5c	Transmembrane Ligand	v1052	0	0		wt-like
miple1	Secreted Ligand	BL-28067	0	0		wt-like
miple1	Secreted Ligand	v45241	0	0		wt-like
NetB	Secreted Ligand	BL-34698	0	0		wt-like
Wnt5	Secreted Ligand	BL-34644	0	0		wt-like
Wnt5	Secreted Ligand	v32257	0	0		wt-like
srw	Receptor BMP modulator)	v35379	0	0		wt-like
mav	Secreted Ligand (TGFß)	BL-34650	0	0		wt-like
egr	Secreted Ligand (TNF)	BL-55276	0	0		wt-like
egr	Receptor Ligand (TNF)	v45253	0	0		wt-like
CdGAPr	Rho family GAP	BL-38279	0	0		wt-like
conu	Rho family GAP	v104232	0	0		wt-like
cv-c	Rho family GAP	BL-6443, Billuart et al., 2001	0	0		wt-like
cv-c	Rho family GAP	BL-64030	0	0		wt-like
Graf	Rho family GAP	v42165	0	0		wt-like
Graf	Rho family GAP	BL-51853	0	0		wt-like
Orcl	Rho family GAP	v34649	0	0		wt-like
Orcl	Rho family GAP	BL-34722	0	0		wt-like
RhoGAP100F	Rho family GAP	v106241	0	0		wt-like
RhoGAP100F	Rho family GAP	BL-32946	0	0		wt-like
RhoGAP100F	Rho family GAP	BL-6446, Billuart et al., 2001	0	0		wt-like
RhoGAP15B	Rho family GAP	v24678	0	0		wt-like
RhoGAP16F	Rho family GAP	v102029	0	0		wt-like
RhoGAP16F	Rho family GAP	BL-42541	0	0		wt-like
RhoGAP18B	Rho family GAP	v28047	0	0		wt-like
RhoGAP18B	Rho family GAP	BL-56856	0	0		wt-like
RhoGAP19D	Rho family GAP	BL-32361	0	0		wt-like
RhoGAP19D	Rho family GAP	BL-6435, Billuart et al., 2001	0	0		wt-like
RhoGAP1A	Rho family GAP	v33029	0	0		wt-like
RhoGAP1A	Rho family GAP	BL-33390	0	0		wt-like
RhoGAP54D	Rho family GAP	BL-54051	0	0		wt-like
RhoGAP54D	Rho family GAP	BL-6440, Billuart et al., 2001	0	0		wt-like
RhoGAP5A	Rho family GAP	v41780	0	0		wt-like
RhoGAP5A	Rho family GAP	BL-62349	0	0		wt-like
RhoGAP68F	Rho family GAP	v107775	0	0		wt-like
RhoGAP71E	Rho family GAP	v41861	0	0		wt-like
RhoGAP71E	Rho family GAP	BL-32417	0	0		wt-like
RhoGAP84C	Rho family GAP	v109696	0	0		wt-like
RhoGAP84C	Rho family GAP	BL-77172	0	0		wt-like
RhoGAP92B	Rho family GAP	v34895	0	0		wt-like
RhoGAP92B	Rho family GAP	BL-33391	0	0		wt-like
RhoGAP93B	Rho family GAP	BL-35027	0	0		wt-like
RhoGAP93B	Rho family GAP	BL-6686, Billuart et al., 2001	0	0		wt-like
Rlip	Rho family GAP	v16244	0	0		wt-like
Tum	Rho family GAP	v106850	0	0		wt-like
Tum	Rho family GAP	BL-6439, Billuart et al., 2001	0	0		wt-like
Cdep	Rho family GEF	BL-31168	0	0		wt-like
CG15611	Rho family GEF	BL-31158	0	0		wt-like
CG15611	Rho family GEF	v8986	0	0		wt-like
CG30440	Rho family GEF	BL-31207	0	0		wt-like
CG30440	Rho family GEF	v21177	0	0		wt-like
CG42674	Rho family GEF	v100153	0	0		wt-like
CG42674	Rho family GEF	v46770	0	0		wt-like
CG43102	Rho family GEF	BL-62371	0	0		wt-like
CG43658	Rho family GEF	v106789	0	0		wt-like
CG43658	Rho family GEF	BL-28754	0	0		wt-like
CG46491	Rho family GEF	BL-34380	0	0		wt-like
CG46491	Rho family GEF	v21187	0	0		wt-like
cyst	Rho family GEF	BL-38292	0	0		wt-like
cyst	Rho family GEF	BL-38942	0	0		wt-like
Exn	Rho family GEF	BL-33373	0	0		wt-like
Exn	Rho family GEF	v101144	0	0		wt-like
GEFmeso	Rho family GEF	v39952	0	0		wt-like
GEFmeso	Rho family GEF	BL-42545	0	0		wt-like
pbl	Rho family GEF	v109305	0	0	pharate	wt-like
pbl	Rho family GEF	v35350	0	0		wt-like
pbl	Rho family GEF	BL-28343	0	0		wt-like
PsGEF	Rho family GEF	v19902	0	0		wt-like
PsGEF	Rho family GEF	BL-33433	0	0		wt-like
pura	Rho family GEF	BL-58270	0	0		wt-like
Pura	Rho family GEF	v15927	0	0		wt-like
Pura	Rho family GEF	BL-31221	0	0		wt-like
RhoGAP1A	Rho family GEF	BL-6421, Billuart et al., 2001	0	0		wt-like
RhoGAP1A	Rho family GEF	v105202	0	0		wt-like
RhoGEF3	Rho family GEF	BL-42526	0	0		wt-like
RhoGEF3	Rho family GEF	v101039	0	0		wt-like
RhoGEF4	Rho family GEF	BL-31178	0	0	pharate	wt-like
RhoGEF4	Rho family GEF	BL-42550	0	0		wt-like
RhoGEF4	Rho family GEF	v105830	0	0		wt-like
RhoGEF4	Rho family GEF	v48213	0	0		wt-like
RhoGEF64C	Rho family GEF	v105252	0	0		wt-like
RtGEF/pix	Rho family GEF	v17966	0	0		wt-like
sif	Rho family GEF	BL-25789	0	0		wt-like
sif	Rho family GEF	v27406	0	0		wt-like
spg	Rho family GEF	v21293	0	0		wt-like
trio	Rho family GEF	v40138	0	0		wt-like
trio	Rho family GEF	BL-27732	0	0		wt-like
Vav	Rho family GEF	BL-39059	0	0		wt-like
Vav	Rho family GEF	v6241	0	0		wt-like
Zir	Rho family GEF	v40673	0	0		wt-like
Zir	Rho family GEF	BL-28005	0	0		wt-like
Zir	Rho family GEF	v330435	0	0		wt-like
Ziz	Rho family GEF	v103304	0	0	pharate	wt-like
Ziz	Rho family GEF	BL-54817	0	0		wt-like
RhoGAP1A	Rho family GEF + GAP	BL-33390	0	0		wt-like
RhoGAP1A	Rho family GEF + GAP	v33029	0	0		wt-like
CG13375	Small GTPase	v102154	0	0		wt-like
CG13375	Small GTPase	v2944	0	0		wt-like
Timp	Tissue inhibitor of metalloproteases	BL-58707	0	0	only males hatched	wt-like
Timp	Tissue inhibitor of metalloproteases	v15372	0	0		wt-like
Timp	Tissue inhibitor of metalloproteases	v109427	0	0		wt-like
Inx2	Gap junction subunit	BL-29306	0	0		wt-like
Inx2	Gap junction subunit	v102194	0	0		wt-like
Alk	Transmembrane receptor tyrosine kinase	BL-27518	0	0		wt-like
Alk	Transmembrane receptor tyrosine kinase	v107083	0	0		wt-like
arrow	Transmembrane receptor (Wnt)	BL-53342	0	0		wt-like
arrow	Transmembrane receptor (Wnt)	v6707	0	0		wt-like
beat-IIb	Transmembrane receptor	BL-28072	0	0		wt-like
beat-IIb	Transmembrane receptor	BL-57157	0	0		wt-like
beat-IIb	Transmembrane receptor	v17815	0	0		wt-like
Ddr	Transmembrane receptor tyrosine kinase	BL-55906	0	0		wt-like
Ddr	Transmembrane receptor tyrosine kinase	v29720	0	0		wt-like
Eph	Transmembrane receptor tyrosine kinase	BL-39066	0	0		wt-like
Eph	Transmembrane receptor tyrosine kinase	v4771	0	0		wt-like
kek5	Transmembrane protein (BMP modulator)	v47771	0	0		wt-like
mth	Transmembrane receptor (GPCR)	v102303	0	0		wt-like
mth	Transmembrane receptor (GPCR)	BL-67829	0	0		wt-like
mthl1	Transmembrane receptor (GPCR)	v107488	0	0		wt-like
mthl1	Transmembrane receptor (GPCR)	BL-41930	0	0		wt-like
Cad96CB	Transmembrane receptor (cadherin)	BL-25860	0	0		wt-like
Cad96CB	Transmembrane receptor (cadherin)	v39800	0	0		wt-like
Cals	Transmembrane receptor (cadherin)	BL-25839	0	0		wt-like
Cals	Transmembrane receptor (cadherin)	v105111	0	0		wt-like
Con	Transmembrane receptor (adhesion)	v17898	0	0		wt-like
kug/fat2	Transmembrane receptor (cadherin)	BL-40888	0	0		wt-like
kug/fat2	Transmembrane receptor (cadherin)	v27113	0	0		wt-like
ogre	Gap junction subunit	v103816	0	0		wt-like
smo	Transmembrane receptor (Hedgehog)	BL-53348	0	0		wt-like
Tl	Transmembrane receptor (Toll pathway)	BL-31477	0	0		wt-like
Tl	Transmembrane receptor (Toll pathway)	BL-31044	0	0		wt-like
Tl	Transmembrane receptor (Toll pathway)	v100078	0	0		wt-like
Tre1	Transmembrane receptor (GPCR)	BL-27672	0	0		wt-like
put	Transmembrane receptor (BMP)	v37279	0	0	pharate	wt-like
put	Transmembrane receptor (BMP)	v848	0	0		wt-like
wgn	Transmembrane receptor (TNF)	BL-55275	0	0	pharate	wt-like
wgn	Transmembrane receptor (TNF)	v9152	0	0		wt-like
dnt	Receptor Tyrosine kinase (Wnt)	BL-67251	0	0		wt-like
dnt	Receptor Tyrosine kinase (Wnt)	v106056	0	0		wt-like
drl	Receptor Tyrosine kinase (Wnt)	BL-29602	0	0		wt-like
drl	Receptor Tyrosine kinase (Wnt)	v3047	0	0		wt-like
drpr	Transmembrane receptor (Wnt)	v27086	0	0		wt-like
drpr	Transmembrane receptor (Phagocytosis)	v4833	0	0		wt-like
drpr	Transmembrane receptor (Phagocytosis)	BL-36732	0	0		wt-like
GluRIIB	Transmembrane receptor (Glutamate)	v7878	0	0		wt-like
GluRIIB	Transmembrane receptor (Glutamate)	v105581	0	0		wt-like
GluRIIB	Transmembrane receptor (Glutamate)	BL-28718	0	0		wt-like
InR	Receptor Tyrosine kinase (Insulin-like)	BL-31037	0	0		wt-like
InR	Receptor Tyrosine kinase (Insulin-like)	BL-51518	0	0		wt-like
InR	Receptor Tyrosine kinase (Insulin-like)	v992	0	0		wt-like
otk	Receptor tyrosine kinase	BL-55869	0	0		wt-like
otk	Receptor tyrosine kinase	v104688	0	0		wt-like
otk	Receptor tyrosine kinase	v30833	0	0		wt-like
Pvr	Receptor tyrosine kinase (PDGF/VEGF)	v13502	0	0		wt-like
Pvr	Receptor tyrosine kinase (PDGF/VEGF)	v43459	0	0		wt-like
Ptp69D	Transmembrane receptor tyrosine phosphatase	BL-38370	0	0		wt-like
pain	Trp familiy ion channel	v39477	0	0	pharate	wt-like
pain	Trp familiy ion channel	BL-31510	0	0		wt-like
shg	Classic Cadherin	v27082	0	0		wt-like
